# The LRRK2 G2019S mutation alters astrocyte-to-neuron communication via extracellular vesicles and induces neuron atrophy in a human iPSC-derived model of Parkinson’s disease

**DOI:** 10.1101/2020.07.02.178574

**Authors:** Aurelie de Rus Jacquet, Jenna L. Tancredi, Andrew L. Lemire, Michael C. DeSantis, Wei-Ping Li, Erin K. O’Shea

## Abstract

Astrocytes are essential cells of the central nervous system, characterized by dynamic relationships with neurons that range from functional metabolic interactions and regulation of neuronal firing activities, to the release of neurotrophic and neuroprotective factors. In Parkinson’s disease (PD), dopaminergic neurons are progressively lost during the course of the disease, but the effects of PD on astrocytes and astrocyte-to-neuron communication remains largely unknown. This study focuses on the effects of the PD-related mutation LRRK2 G2019S in astrocytes generated from patient-derived induced pluripotent stem cells. We report the alteration of extracellular vesicle (EV) biogenesis in astrocytes, and we identify the abnormal accumulation of key PD-related proteins within multi vesicular bodies (MVBs). We found that dopaminergic neurons internalize astrocyte-secreted EVs and that LRRK2 G2019S EVs are abnormally enriched in neurites and fail to provide full neurotrophic support to dopaminergic neurons. Thus, dysfunctional astrocyte-to-neuron communication via altered EV biological properties may participate in the progression of PD.
