## Supplementary Tables 1 and 2 for "The LRRK2 G2019S mutation alters astrocyte-to-neuron communication via extracellular vesicles and induces neuron atrophy in a human iPSC-derived model of Parkinson’s disease"

### Sheet: DAVID_36091_gene list_Exosomes_
ID	Gene Name	Species
ENSG00000168374	ADP ribosylation factor 4(ARF4)	Homo sapiens
ENSG00000136888	ATPase H+ transporting V1 subunit G1(ATP6V1G1)	Homo sapiens
ENSG00000071553	ATPase H+ transporting accessory protein 1(ATP6AP1)	Homo sapiens
ENSG00000015475	BH3 interacting domain death agonist(BID)	Homo sapiens
ENSG00000103855	CD276 molecule(CD276)	Homo sapiens
ENSG00000135404	CD63 molecule(CD63)	Homo sapiens
ENSG00000162616	DnaJ heat shock protein family (Hsp40) member B4(DNAJB4)	Homo sapiens
ENSG00000128590	DnaJ heat shock protein family (Hsp40) member B9(DNAJB9)	Homo sapiens
ENSG00000115380	EGF containing fibulin like extracellular matrix protein 1(EFEMP1)	Homo sapiens
ENSG00000164176	EGF like repeats and discoidin domains 3(EDIL3)	Homo sapiens
ENSG00000104763	N-acylsphingosine amidohydrolase 1(ASAH1)	Homo sapiens
ENSG00000112210	RAB23, member RAS oncogene family(RAB23)	Homo sapiens
ENSG00000115963	Rho family GTPase 3(RND3)	Homo sapiens
ENSG00000196154	S100 calcium binding protein A4(S100A4)	Homo sapiens
ENSG00000100003	SEC14 like lipid binding 2(SEC14L2)	Homo sapiens
ENSG00000102265	TIMP metallopeptidase inhibitor 1(TIMP1)	Homo sapiens
ENSG00000100234	TIMP metallopeptidase inhibitor 3(TIMP3)	Homo sapiens
ENSG00000154096	Thy-1 cell surface antigen(THY1)	Homo sapiens
ENSG00000169764	UDP-glucose pyrophosphorylase 2(UGP2)	Homo sapiens
ENSG00000241553	actin related protein 2/3 complex subunit 4(ARPC4)	Homo sapiens
ENSG00000162704	actin related protein 2/3 complex subunit 5(ARPC5)	Homo sapiens
ENSG00000107796	actin, alpha 2, smooth muscle, aorta(ACTA2)	Homo sapiens
ENSG00000163017	actin, gamma 2, smooth muscle, enteric(ACTG2)	Homo sapiens
ENSG00000072110	actinin alpha 1(ACTN1)	Homo sapiens
ENSG00000131236	adenylate cyclase associated protein 1(CAP1)	Homo sapiens
ENSG00000164111	annexin A5(ANXA5)	Homo sapiens
ENSG00000166710	beta-2-microglobulin(B2M)	Homo sapiens
ENSG00000170558	cadherin 2(CDH2)	Homo sapiens
ENSG00000064666	calponin 2(CNN2)	Homo sapiens
ENSG00000159228	carbonyl reductase 1(CBR1)	Homo sapiens
ENSG00000117984	cathepsin D(CTSD)	Homo sapiens
ENSG00000117525	coagulation factor III, tissue factor(F3)	Homo sapiens
ENSG00000134871	collagen type IV alpha 2 chain(COL4A2)	Homo sapiens
ENSG00000130635	collagen type V alpha 1 chain(COL5A1)	Homo sapiens
ENSG00000142156	collagen type VI alpha 1 chain(COL6A1)	Homo sapiens
ENSG00000144810	collagen type VIII alpha 1 chain(COL8A1)	Homo sapiens
ENSG00000000971	complement factor H(CFH)	Homo sapiens
ENSG00000166165	creatine kinase B(CKB)	Homo sapiens
ENSG00000159176	cysteine and glycine rich protein 1(CSRP1)	Homo sapiens
ENSG00000136026	cytoskeleton associated protein 4(CKAP4)	Homo sapiens
ENSG00000153904	dimethylarginine dimethylaminohydrolase 1(DDAH1)	Homo sapiens
ENSG00000158716	dual specificity phosphatase 23(DUSP23)	Homo sapiens
ENSG00000197102	dynein cytoplasmic 1 heavy chain 1(DYNC1H1)	Homo sapiens
ENSG00000167996	ferritin heavy chain 1(FTH1)	Homo sapiens
ENSG00000087086	ferritin light chain(FTL)	Homo sapiens
ENSG00000166147	fibrillin 1(FBN1)	Homo sapiens
ENSG00000115414	fibronectin 1(FN1)	Homo sapiens
ENSG00000152661	gap junction protein alpha 1(GJA1)	Homo sapiens
ENSG00000148834	glutathione S-transferase omega 1(GSTO1)	Homo sapiens
ENSG00000111640	glyceraldehyde-3-phosphate dehydrogenase(GAPDH)	Homo sapiens
ENSG00000183087	growth arrest specific 6(GAS6)	Homo sapiens
ENSG00000130513	growth differentiation factor 15(GDF15)	Homo sapiens
ENSG00000106211	heat shock protein family B (small) member 1(HSPB1)	Homo sapiens
ENSG00000180573	histone cluster 1 H2A family member c(HIST1H2AC)	Homo sapiens
ENSG00000163453	insulin like growth factor binding protein 7(IGFBP7)	Homo sapiens
ENSG00000082781	integrin subunit beta 5(ITGB5)	Homo sapiens
ENSG00000234745	major histocompatibility complex, class I, B(HLA-B)	Homo sapiens
ENSG00000204525	major histocompatibility complex, class I, C(HLA-C)	Homo sapiens
ENSG00000204592	major histocompatibility complex, class I, E(HLA-E)	Homo sapiens
ENSG00000111341	matrix Gla protein(MGP)	Homo sapiens
ENSG00000101608	myosin light chain 12A(MYL12A)	Homo sapiens
ENSG00000092841	myosin light chain 6(MYL6)	Homo sapiens
ENSG00000172260	neuronal growth regulator 1(NEGR1)	Homo sapiens
ENSG00000166908	phosphatidylinositol-5-phosphate 4-kinase type 2 gamma(PIP4K2C)	Homo sapiens
ENSG00000104368	plasminogen activator, tissue type(PLAT)	Homo sapiens
ENSG00000122861	plasminogen activator, urokinase(PLAU)	Homo sapiens
ENSG00000178209	plectin(PLEC)	Homo sapiens
ENSG00000083444	procollagen-lysine,2-oxoglutarate 5-dioxygenase 1(PLOD1)	Homo sapiens
ENSG00000152952	procollagen-lysine,2-oxoglutarate 5-dioxygenase 2(PLOD2)	Homo sapiens
ENSG00000117385	prolyl 3-hydroxylase 1(P3H1)	Homo sapiens
ENSG00000185624	prolyl 4-hydroxylase subunit beta(P4HB)	Homo sapiens
ENSG00000115310	reticulon 4(RTN4)	Homo sapiens
ENSG00000048392	ribonucleotide reductase regulatory TP53 inducible subunit M2B(RRM2B)	Homo sapiens
ENSG00000140988	ribosomal protein S2(RPS2)	Homo sapiens
ENSG00000123091	ring finger protein 11(RNF11)	Homo sapiens
ENSG00000075223	semaphorin 3C(SEMA3C)	Homo sapiens
ENSG00000161011	sequestosome 1(SQSTM1)	Homo sapiens
ENSG00000111897	serine incorporator 1(SERINC1)	Homo sapiens
ENSG00000106366	serpin family E member 1(SERPINE1)	Homo sapiens
ENSG00000149257	serpin family H member 1(SERPINH1)	Homo sapiens
ENSG00000163536	serpin family I member 1(SERPINI1)	Homo sapiens
ENSG00000180879	signal sequence receptor subunit 4(SSR4)	Homo sapiens
ENSG00000117394	solute carrier family 2 member 1(SLC2A1)	Homo sapiens
ENSG00000100075	solute carrier family 25 member 1(SLC25A1)	Homo sapiens
ENSG00000168003	solute carrier family 3 member 2(SLC3A2)	Homo sapiens
ENSG00000078808	stromal cell derived factor 4(SDF4)	Homo sapiens
ENSG00000137801	thrombospondin 1(THBS1)	Homo sapiens
ENSG00000064115	transmembrane 7 superfamily member 3(TM7SF3)	Homo sapiens
ENSG00000116209	transmembrane protein 59(TMEM59)	Homo sapiens
ENSG00000137267	tubulin beta 2A class IIa(TUBB2A)	Homo sapiens
ENSG00000150991	ubiquitin C(UBC)	Homo sapiens
ENSG00000154277	ubiquitin C-terminal hydrolase L1(UCHL1)	Homo sapiens
ENSG00000162692	vascular cell adhesion molecule 1(VCAM1)	Homo sapiens
ENSG00000116729	wntless Wnt ligand secretion mediator(WLS)	Homo sapiens
ENSG00000084073	zinc metallopeptidase STE24(ZMPSTE24)	Homo sapiens
