## Supplementary Tables 1 and 2 for "The LRRK2 G2019S mutation alters astrocyte-to-neuron communication via extracellular vesicles and induces neuron atrophy in a human iPSC-derived model of Parkinson’s disease"

### Sheet: Gene list_upreg_Exosomes
ID	Gene Name	Species
ENSG00000143153	ATPase Na+/K+ transporting subunit beta 1(ATP1B1)	Homo sapiens
ENSG00000015475	BH3 interacting domain death agonist(BID)	Homo sapiens
ENSG00000120217	CD274 molecule(CD274)	Homo sapiens
ENSG00000085117	CD82 molecule(CD82)	Homo sapiens
ENSG00000162616	DnaJ heat shock protein family (Hsp40) member B4(DNAJB4)	Homo sapiens
ENSG00000115380	EGF containing fibulin like extracellular matrix protein 1(EFEMP1)	Homo sapiens
ENSG00000177706	FAM20C, golgi associated secretory pathway kinase(FAM20C)	Homo sapiens
ENSG00000127955	G protein subunit alpha i1(GNAI1)	Homo sapiens
ENSG00000173226	IQ motif containing B1(IQCB1)	Homo sapiens
ENSG00000090581	N-acetylglucosamine-1-phosphate transferase gamma subunit(GNPTG)	Homo sapiens
ENSG00000084733	RAB10, member RAS oncogene family(RAB10)	Homo sapiens
ENSG00000163191	S100 calcium binding protein A11(S100A11)	Homo sapiens
ENSG00000008513	ST3 beta-galactoside alpha-2,3-sialyltransferase 1(ST3GAL1)	Homo sapiens
ENSG00000100234	TIMP metallopeptidase inhibitor 3(TIMP3)	Homo sapiens
ENSG00000198931	adenine phosphoribosyltransferase(APRT)	Homo sapiens
ENSG00000184254	aldehyde dehydrogenase 1 family member A3(ALDH1A3)	Homo sapiens
ENSG00000111275	aldehyde dehydrogenase 2 family (mitochondrial)(ALDH2)	Homo sapiens
ENSG00000090013	biliverdin reductase B(BLVRB)	Homo sapiens
ENSG00000140945	cadherin 13(CDH13)	Homo sapiens
ENSG00000162909	calpain 2(CAPN2)	Homo sapiens
ENSG00000159228	carbonyl reductase 1(CBR1)	Homo sapiens
ENSG00000126001	centrosomal protein 250(CEP250)	Homo sapiens
ENSG00000117525	coagulation factor III, tissue factor(F3)	Homo sapiens
ENSG00000159176	cysteine and glycine rich protein 1(CSRP1)	Homo sapiens
ENSG00000166347	cytochrome b5 type A(CYB5A)	Homo sapiens
ENSG00000197635	dipeptidyl peptidase 4(DPP4)	Homo sapiens
ENSG00000114023	family with sequence similarity 162 member A(FAM162A)	Homo sapiens
ENSG00000173221	glutaredoxin(GLRX)	Homo sapiens
ENSG00000148834	glutathione S-transferase omega 1(GSTO1)	Homo sapiens
ENSG00000183087	growth arrest specific 6(GAS6)	Homo sapiens
ENSG00000146674	insulin like growth factor binding protein 3(IGFBP3)	Homo sapiens
ENSG00000111057	keratin 18(KRT18)	Homo sapiens
ENSG00000171345	keratin 19(KRT19)	Homo sapiens
ENSG00000170421	keratin 8(KRT8)	Homo sapiens
ENSG00000119681	latent transforming growth factor beta binding protein 2(LTBP2)	Homo sapiens
ENSG00000240972	macrophage migration inhibitory factor (glycosylation-inhibiting factor)(MIF)	Homo sapiens
ENSG00000143198	microsomal glutathione S-transferase 3(MGST3)	Homo sapiens
ENSG00000049759	neural precursor cell expressed, developmentally down-regulated 4-like, E3 ubiquitin protein ligase(NEDD4L)	Homo sapiens
ENSG00000169299	phosphoglucomutase 2(PGM2)	Homo sapiens
ENSG00000103066	phospholipase A2 group XV(PLA2G15)	Homo sapiens
ENSG00000100994	phosphorylase, glycogen; brain(PYGB)	Homo sapiens
ENSG00000135069	phosphoserine aminotransferase 1(PSAT1)	Homo sapiens
ENSG00000104368	plasminogen activator, tissue type(PLAT)	Homo sapiens
ENSG00000143256	prefoldin subunit 2(PFDN2)	Homo sapiens
ENSG00000152952	procollagen-lysine,2-oxoglutarate 5-dioxygenase 2(PLOD2)	Homo sapiens
ENSG00000197646	programmed cell death 1 ligand 2(PDCD1LG2)	Homo sapiens
ENSG00000167085	prohibitin(PHB)	Homo sapiens
ENSG00000100567	proteasome subunit alpha 3(PSMA3)	Homo sapiens
ENSG00000101000	protein C receptor(PROCR)	Homo sapiens
ENSG00000163932	protein kinase C delta(PRKCD)	Homo sapiens
ENSG00000142949	protein tyrosine phosphatase, receptor type F(PTPRF)	Homo sapiens
ENSG00000180817	pyrophosphatase (inorganic) 1(PPA1)	Homo sapiens
ENSG00000132563	receptor accessory protein 2(REEP2)	Homo sapiens
ENSG00000126458	related RAS viral (r-ras) oncogene homolog(RRAS)	Homo sapiens
ENSG00000149273	ribosomal protein S3(RPS3)	Homo sapiens
ENSG00000166401	serpin family B member 8(SERPINB8)	Homo sapiens
ENSG00000132386	serpin family F member 1(SERPINF1)	Homo sapiens
ENSG00000198053	signal regulatory protein alpha(SIRPA)	Homo sapiens
ENSG00000159674	spondin 2(SPON2)	Homo sapiens
ENSG00000108639	synaptogyrin 2(SYNGR2)	Homo sapiens
ENSG00000136810	thioredoxin(TXN)	Homo sapiens
ENSG00000136816	torsin family 1 member B(TOR1B)	Homo sapiens
ENSG00000120708	transforming growth factor beta induced(TGFBI)	Homo sapiens
ENSG00000158710	transgelin 2(TAGLN2)	Homo sapiens
ENSG00000125304	transmembrane 9 superfamily member 2(TM9SF2)	Homo sapiens
ENSG00000118939	ubiquitin C-terminal hydrolase L3(UCHL3)	Homo sapiens
ENSG00000162692	vascular cell adhesion molecule 1(VCAM1)	Homo sapiens
